# Looking Across Protein Domains to Identify Driver Mutations in Cancer

**DOI:** 10.1101/2025.08.11.669561

**Authors:** Daria Ostroverkhova, Yiru Sheng, Igor Rogozin, Anna R. Panchenko

## Abstract

Cancer can develop through the accumulation of somatic mutations that drive uncontrolled cell proliferation. A central objective in cancer research is to identify mutations that provide a selective growth advantage to tumor cells, so called driver mutations. Many computational methods infer driver missense mutations in proteins by assessing their recurrence. However, such approach suffers from the limited capacity to detect those driver mutations that occur infrequently across tumor samples. One strategy to overcome this limitation is to aggregate mutations from proteins sharing the same protein domain. Here we constructed a benchmark of cancer driver and passenger mutations, based on the known experimental and clinical studies, and systematically evaluated the applicability of methods that aggregate mutations across different mutation types and protein domains. We found that accounting for evidence mutations from different types of amino acid substitutions occurring in the same protein position enhances the classification performance. Furthermore, accounting for evidence mutations from paralogous proteins in the domain family increased the precision but compromised the overall classification accuracy. In addition, the performance of domain-based approaches was shown to crucially depend on the similarity between the target and evidence proteins.
