## Supplementary Tables for "Looking Across Protein Domains to Identify Driver Mutations in Cancer"

### Sheet: Table S1
Supplementary Table 1. Evaluation measures for different scoring methods
Score Metric	AUC-PR	AUC-ROC	Max MCC	Misclassification Rate (ERR)	Precision	Sensitivity	Specificity	F1 Score
tS	0.687 ± 0.003	0.693 ± 0.003	0.356 ± 0.005	0.369 ± 0.003	0.833 ± 0.008	0.33 ± 0.01	0.931 ± 0.005	0.47 ± 0.01
Single Protein Score (S)	0.819 ± 0.004	0.828 ± 0.004	0.554 ± 0.008	0.253 ± 0.005	0.84 ± 0.007	0.612 ± 0.012	0.882 ± 0.007	0.706 ± 0.008
SB	0.848 ± 0.004	0.819 ± 0.005	0.587 ± 0.008	0.217 ± 0.004	0.859 ± 0.007	0.68 ± 0.009	0.886 ± 0.007	0.757 ± 0.005
D	0.722 ± 0.006	0.678 ± 0.006	0.366 ± 0.009	0.359 ± 0.006	0.852 ± 0.017	0.368 ± 0.028	0.914 ± 0.024	0.492 ± 0.019
DB	0.663 ± 0.006	0.609 ± 0.007	0.319 ± 0.007	0.406 ± 0.004	0.961 ± 0.014	0.212 ± 0.023	0.976 ± 0.021	0.331 ± 0.017
binom_pvalue_domain	0.617 ± 0.007	0.634 ± 0.007	0.262 ± 0.011	0.382 ± 0.006	0.628 ± 0.011	0.636 ± 0.035	0.599 ± 0.036	0.613 ± 0.016
Notes: tS, type-specific single protein score; S, single protein score; SB, single protein score with background mutability; D, domain-family score; DB, domain-family score with background mutability; AUC-PR, area under the precision–recall curve; AUC-ROC, area under the receiver operating characteristic curve; MCC, Matthews correlation coefficient; ERR, misclassification rate (FP+FN)/(TP+FP+TN+F…

### Sheet: Table S2
Supplementary Table 2. Evaluation measures for different scoring methods for rare target mutations
Score Metric	AUC-PR	AUC-ROC	Max MCC	Misclassification Rate (ERR)	Precision	Sensitivity	Specificity	F1 Score
Single Protein Score (S)	0.771 ± 0.006	0.779 ± 0.006	0.509 ± 0.01	0.304 ± 0.007	0.913 ± 0.01	0.437 ± 0.017	0.955 ± 0.006	0.584 ± 0.015
SB	0.824 ± 0.006	0.796 ± 0.006	0.561 ± 0.011	0.235 ± 0.006	0.861 ± 0.008	0.635 ± 0.012	0.895 ± 0.008	0.728 ± 0.008
D	0.632 ± 0.007	0.592 ± 0.008	0.272 ± 0.009	0.414 ± 0.005	0.827 ± 0.02	0.264 ± 0.037	0.907 ± 0.035	0.36 ± 0.024
DB	0.596 ± 0.007	0.54 ± 0.008	0.248 ± 0.007	0.444 ± 0.003	0.969 ± 0.017	0.138 ± 0.029	0.973 ± 0.026	0.215 ± 0.02
binom_pvalue_domain	0.57 ± 0.007	0.593 ± 0.007	0.231 ± 0.011	0.404 ± 0.006	0.588 ± 0.009	0.719 ± 0.035	0.473 ± 0.037	0.63 ± 0.015
Notes: SB, single protein score with background mutability; D, domain-family score; DB, domain-family score with background mutability; AUC-PR, area under the precision–recall curve; AUC-ROC, area under the receiver operating characteristic curve; MCC, Matthews correlation coefficient; ERR, misclassification rate (FP+FN)/(TP+FP+TN+FN); Precision, TP/(TP+FP); Sensitivity, TP/(TP+FN); Specificity, …

### Sheet: Table S3
Supplementary Table 3. Evaluation measures for different scoring methods per a domain family
Domain	Score Metric	AUC-ROC	AUC-PR	Max MCC	Misclassification Rate (ERR)	Precision	Specificity	Sensitivity	F1 Score
Furin-like	Single Protein Score (S)	0.914 ± 0.018	0.914 ± 0.017	0.811 ± 0.031	0.231 ± 0.021	0.929 ± 0.026	0.943 ± 0.021	0.595 ± 0.036	0.706 ± 0.031
Furin-like	SB	0.806 ± 0.029	0.865 ± 0.019	0.725 ± 0.033	0.252 ± 0.018	0.911 ± 0.026	0.929 ± 0.020	0.568 ± 0.038	0.676 ± 0.031
Furin-like	D	0.806 ± 0.027	0.828 ± 0.022	0.645 ± 0.033	0.306 ± 0.021	0.863 ± 0.036	0.871 ± 0.036	0.518 ± 0.044	0.605 ± 0.036
Furin-like	DB	0.692 ± 0.031	0.744 ± 0.027	0.554 ± 0.036	0.351 ± 0.020	0.763 ± 0.042	0.729 ± 0.053	0.569 ± 0.052	0.592 ± 0.035
Furin-like	binom_pvalue_domain	0.803 ± 0.029	0.823 ± 0.024	0.648 ± 0.035	0.298 ± 0.022	0.847 ± 0.037	0.854 ± 0.038	0.551 ± 0.043	0.630 ± 0.034
I-set	Single Protein Score (S)	0.525 ± 0.007	0.556 ± 0.024	0.188 ± 0.066	0.625 ± 0.056	0.000 ± 0.000	0.750 ± 0.112	0.000 ± 0.000	0.000 ± 0.000
I-set	SB	0.661 ± 0.027	0.651 ± 0.023	0.561 ± 0.028	0.342 ± 0.018	0.656 ± 0.021	0.597 ± 0.036	0.718 ± 0.028	0.674 ± 0.019
I-set	D	0.360 ± 0.025	0.522 ± 0.015	0.166 ± 0.026	0.577 ± 0.014	0.038 ± 0.042	0.802 ± 0.044	0.044 ± 0.049	0.041 ± 0.045
I-set	DB	0.378 ± 0.025	0.528 ± 0.014	0.168 ± 0.025	0.580 ± 0.012	0.053 ± 0.045	0.793 ± 0.043	0.048 ± 0.044	0.048 ± 0.043
I-set	binom_pvalue_domain	0.329 ± 0.050	0.473 ± 0.023	0.164 ± 0.064	0.511 ± 0.062	0.442 ± 0.130	0.455 ± 0.101	0.523 ± 0.164	0.477 ± 0.143
P53	Single Protein Score (S)	0.939 ± 0.014	0.951 ± 0.010	0.851 ± 0.022	0.171 ± 0.014	0.975 ± 0.013	0.976 ± 0.013	0.681 ± 0.028	0.791 ± 0.020
P53	SB	0.971 ± 0.009	0.981 ± 0.006	0.946 ± 0.015	0.108 ± 0.009	0.999 ± 0.003	0.999 ± 0.003	0.786 ± 0.018	0.876 ± 0.012
P53	D	0.946 ± 0.013	0.954 ± 0.009	0.852 ± 0.022	0.169 ± 0.014	0.979 ± 0.011	0.980 ± 0.011	0.681 ± 0.028	0.792 ± 0.021
P53	DB	0.978 ± 0.009	0.986 ± 0.005	0.955 ± 0.015	0.103 ± 0.009	1.000 ± 0.000	1.000 ± 0.000	0.794 ± 0.017	0.882 ± 0.012
P53	binom_pvalue_domain	0.946 ± 0.013	0.954 ± 0.009	0.852 ± 0.022	0.169 ± 0.014	0.979 ± 0.011	0.980 ± 0.011	0.681 ± 0.028	0.792 ± 0.021
PI3_PI4_kinase	Single Protein Score (S)	0.790 ± 0.019	0.798 ± 0.018	0.625 ± 0.030	0.347 ± 0.018	0.897 ± 0.036	0.946 ± 0.019	0.360 ± 0.031	0.494 ± 0.033
PI3_PI4_kinase	SB	0.665 ± 0.026	0.768 ± 0.019	0.550 ± 0.028	0.348 ± 0.018	0.873 ± 0.038	0.916 ± 0.027	0.387 ± 0.039	0.501 ± 0.037
PI3_PI4_kinase	D	0.662 ± 0.028	0.716 ± 0.024	0.519 ± 0.029	0.389 ± 0.020	0.733 ± 0.043	0.692 ± 0.056	0.530 ± 0.051	0.544 ± 0.036
PI3_PI4_kinase	DB	0.629 ± 0.028	0.684 ± 0.023	0.510 ± 0.031	0.368 ± 0.019	0.722 ± 0.038	0.662 ± 0.053	0.603 ± 0.051	0.589 ± 0.034
PI3_PI4_kinase	binom_pvalue_domain	0.619 ± 0.038	0.652 ± 0.032	0.465 ± 0.035	0.405 ± 0.024	0.691 ± 0.049	0.635 ± 0.061	0.554 ± 0.054	0.551 ± 0.036
PK_Tyr_Ser-Thr	Single Protein Score (S)	0.683 ± 0.015	0.655 ± 0.015	0.378 ± 0.024	0.376 ± 0.012	0.759 ± 0.023	0.881 ± 0.013	0.367 ± 0.025	0.483 ± 0.024
PK_Tyr_Ser-Thr	SB	0.756 ± 0.016	0.763 ± 0.016	0.535 ± 0.024	0.271 ± 0.014	0.803 ± 0.020	0.815 ± 0.028	0.643 ± 0.036	0.690 ± 0.023
PK_Tyr_Ser-Thr	D	0.560 ± 0.017	0.560 ± 0.014	0.299 ± 0.021	0.411 ± 0.012	0.620 ± 0.024	0.529 ± 0.055	0.648 ± 0.049	0.586 ± 0.028
PK_Tyr_Ser-Thr	DB	0.476 ± 0.019	0.516 ± 0.015	0.225 ± 0.016	0.459 ± 0.008	0.565 ± 0.024	0.343 ± 0.069	0.739 ± 0.063	0.584 ± 0.031
PK_Tyr_Ser-Thr	binom_pvalue_domain	0.550 ± 0.018	0.535 ± 0.014	0.303 ± 0.025	0.410 ± 0.013	0.576 ± 0.014	0.424 ± 0.035	0.757 ± 0.033	0.641 ± 0.016
Pkinase	Single Protein Score (S)	0.817 ± 0.013	0.816 ± 0.012	0.594 ± 0.021	0.309 ± 0.012	0.967 ± 0.014	0.979 ± 0.009	0.402 ± 0.028	0.551 ± 0.027
Pkinase	SB	0.646 ± 0.021	0.740 ± 0.015	0.495 ± 0.022	0.317 ± 0.013	0.886 ± 0.019	0.929 ± 0.013	0.437 ± 0.033	0.559 ± 0.032
Pkinase	D	0.521 ± 0.020	0.525 ± 0.015	0.302 ± 0.023	0.420 ± 0.013	0.568 ± 0.014	0.351 ± 0.046	0.809 ± 0.035	0.650 ± 0.018
Pkinase	DB	0.464 ± 0.020	0.490 ± 0.014	0.260 ± 0.021	0.444 ± 0.012	0.542 ± 0.012	0.291 ± 0.042	0.822 ± 0.035	0.641 ± 0.018
Pkinase	binom_pvalue_domain	0.640 ± 0.014	0.589 ± 0.012	0.427 ± 0.017	0.362 ± 0.011	0.608 ± 0.013	0.430 ± 0.036	0.845 ± 0.021	0.699 ± 0.007
Ras	Single Protein Score (S)	0.773 ± 0.024	0.838 ± 0.017	0.667 ± 0.025	0.282 ± 0.017	0.965 ± 0.021	0.962 ± 0.023	0.473 ± 0.034	0.610 ± 0.029
Ras	SB	0.845 ± 0.020	0.877 ± 0.016	0.716 ± 0.025	0.239 ± 0.016	0.920 ± 0.025	0.910 ± 0.030	0.611 ± 0.039	0.701 ± 0.027
Ras	D	0.823 ± 0.022	0.883 ± 0.015	0.740 ± 0.027	0.249 ± 0.019	0.951 ± 0.019	0.954 ± 0.020	0.548 ± 0.041	0.665 ± 0.034
Ras	DB	0.736 ± 0.026	0.750 ± 0.025	0.634 ± 0.033	0.304 ± 0.020	0.791 ± 0.032	0.800 ± 0.037	0.591 ± 0.043	0.641 ± 0.032
Ras	binom_pvalue_domain	0.844 ± 0.031	0.889 ± 0.022	0.757 ± 0.040	0.223 ± 0.026	0.894 ± 0.037	0.905 ± 0.036	0.649 ± 0.046	0.735 ± 0.036
Recep_L_domain	Single Protein Score (S)	0.840 ± 0.027	0.842 ± 0.023	0.681 ± 0.038	0.314 ± 0.024	0.895 ± 0.038	0.918 ± 0.030	0.454 ± 0.044	0.569 ± 0.040
Recep_L_domain	SB	0.751 ± 0.032	0.797 ± 0.030	0.648 ± 0.039	0.327 ± 0.025	0.845 ± 0.042	0.844 ± 0.048	0.502 ± 0.048	0.582 ± 0.039
Recep_L_domain	D	0.720 ± 0.038	0.743 ± 0.034	0.663 ± 0.049	0.327 ± 0.028	0.742 ± 0.045	0.789 ± 0.041	0.557 ± 0.041	0.616 ± 0.038
Recep_L_domain	DB	0.792 ± 0.035	0.866 ± 0.021	0.736 ± 0.038	0.285 ± 0.022	0.893 ± 0.033	0.926 ± 0.022	0.505 ± 0.040	0.622 ± 0.036
Recep_L_domain	binom_pvalue_domain	0.723 ± 0.038	0.743 ± 0.033	0.675 ± 0.048	0.318 ± 0.027	0.746 ± 0.044	0.783 ± 0.041	0.581 ± 0.042	0.632 ± 0.038
Notes: SB, single protein score with background mutability; D, domain-family score; DB, domain-family score with background mutability; AUC-PR, area under the precision–recall curve; AUC-ROC, area under the receiver operating characteristic curve; MCC, Matthews correlation coefficient; ERR, misclassification rate (FP+FN)/(TP+FP+TN+FN); Precision, TP/(TP+FP); Sensitivity, TP/(TP+FN); Specificity, …

### Sheet: Table S4-5
Supplementary Table 4. Evaluation measures for different scoring methods for 1-50 identity ranges between target and evidence protein sequences
Score Metric	AUC-PR	AUC-ROC	Max MCC	Misclassification Rate (ERR)	Precision	Sensitivity	Specificity	F1 Score
D	0.588 ± 0.008	0.548 ± 0.007	0.241 ± 0.011	0.423 ± 0.005	0.781 ± 0.019	0.243 ± 0.027	0.912 ± 0.026	0.347 ± 0.021
DB	0.516 ± 0.006	0.517 ± 0.006	0.151 ± 0.009	0.45 ± 0.005	0.582 ± 0.022	0.687 ± 0.06	0.413 ± 0.058	0.555 ± 0.039
binom_pvalue_domain	0.534 ± 0.01	0.514 ± 0.011	0.132 ± 0.015	0.458 ± 0.008	0.591 ± 0.022	0.517 ± 0.081	0.568 ± 0.09	0.483 ± 0.038
Supplementary Table 5. Evaluation measures for different scoring methods for 50-100 identity ranges between target and evidence protein sequences
Score Metric	AUC-PR	AUC-ROC	Max MCC	Misclassification Rate (ERR)	Precision	Sensitivity	Specificity	F1 Score
D	0.76 ± 0.019	0.689 ± 0.027	0.548 ± 0.026	0.369 ± 0.019	0.855 ± 0.044	0.391 ± 0.042	0.87 ± 0.04	0.486 ± 0.035
DB	0.778 ± 0.021	0.706 ± 0.026	0.584 ± 0.025	0.33 ± 0.015	0.876 ± 0.033	0.477 ± 0.048	0.864 ± 0.041	0.558 ± 0.034
binom_pvalue_domain	0.771 ± 0.022	0.636 ± 0.034	0.586 ± 0.032	0.335 ± 0.02	0.938 ± 0.033	0.39 ± 0.042	0.939 ± 0.036	0.514 ± 0.037
Notes: D, domain-family score; DB, domain-family score with background mutability; AUC-PR, area under the precision–recall curve; AUC-ROC, area under the receiver operating characteristic curve; MCC, Matthews correlation coefficient; ERR, misclassification rate (FP+FN)/(TP+FP+TN+FN); Precision, TP/(TP+FP); Sensitivity, TP/(TP+FN); Specificity, TN/(TN+FP); F1 Score, harmonic mean of precision and …
